# *Bacillus velezensis* EU07 suppresses *Fusarium graminearum* via transcriptomic reprogramming

**DOI:** 10.1101/2025.10.10.681611

**Authors:** Ömür Baysal, Catherine Jimenez-Quiros, Birsen Cevher-Keskin, Mahmut Tör

## Abstract

*Fusarium graminearum*, the causal agent of Fusarium head blight, is a devastating pathogen of cereals worldwide. Biological control using *Bacillus* species has emerged as a sustainable strategy to suppress this pathogen, but the molecular basis of antagonism remains poorly understood. Here, we investigated the interaction between *Bacillus velezensis* EU07 and *F. graminearum* strain K1-4 through morphological assays and RNA-seq profiling. Microscopy revealed severe hyphal distortions including swelling and branching abnormalities, following exposure to EU07 cell pellets. Transcriptomic analysis after 6 h of treatment identified 1,264 differentially expressed genes (DEGs), with 732 downregulated and 532 upregulated. Genes encoding secondary metabolite biosynthesis enzymes, including trichothecene (TRI) cluster genes, cytochrome P450s, and transporters, were strongly repressed. Key metabolic pathways, such as amino acid catabolism and mitochondrial transporters (e.g., 2-oxoglutarate/malate carrier protein), also showed reduced expression. Conversely, genes associated with oxidative stress responses, detoxification, and membrane transport were induced, reflecting a compensatory survival strategy. These results demonstrate that EU07 disrupts *F. graminearum* both morphologically and at the transcriptional level, suppressing virulence-associated pathways while triggering stress adaptation. This dual impact highlights *B. velezensis* EU07 as a promising biocontrol agent and provides candidate fungal genes for targeted RNAi-based crop protection strategies.
