## Supplementary Table S1 for "*Bacillus velezensis* EU07 suppresses *Fusarium graminearum* via transcriptomic reprogramming": Supplementary_Table_S1.xlsx

### Sheet: Sheet1
Supplementary Table 1. Summary of RNA-seq sequencing reads and quality metrics.
Sample	Raw Reads	Clean Reads	Raw Data (bp)	Clean Data (bp)	Effective (%)	Error Rate (%)	Q30 (%)	GC Content (%)
R1	12694917	12403487	3808475100	3721046100	97.7	0.03	94.2	51.8
R2	19517507	18985824	5855252100	5695747200	97.2	0.03	94.1	52
R3	17840027	17568959	5352008100	5270687700	98.4	0.03	94.1	52.4
R4	14149862	13838620	4244958600	4151586000	97.8	0.03	94.1	53
R5	16994840	16771164	5098452000	5031349200	98.68	0.03	94	52.7
R6	14577568	14407663	4373270400	4322298900	98.83	0.03	94.1	52.83
